# Merkel cell polyomavirus small tumor antigen contributes to immune evasion by interfering with type I interferon signaling

**DOI:** 10.1101/2024.06.28.601139

**Authors:** Denise Ohnezeit, Jiabin Huang, Ute Westerkamp, Veronika Brinschwitz, Claudia Schmidt, Thomas Günther, Manja Czech-Sioli, Samira Weißelberg, Tabea Schlemeyer, Jacqueline Nakel, Julia Mai, Sabrina Schreiner, Carola Schneider, Caroline C. Friedel, Hella Schwanke, Melanie M. Brinkmann, Adam Grundhoff, Nicole Fischer

## Abstract

Merkel cell polyomavirus (MCPyV) is the causative agent of the majority of Merkel cell carcinomas (MCC). The virus has limited coding capacity, with its early viral proteins, large T (LT) and small T (sT), being multifunctional and contributing to infection and transformation. A fundamental difference in early viral gene expression between infection and MCPyV-driven tumorigenesis is the expression of a truncated LT (LTtr) in the tumor. In contrast, sT is expressed in both conditions and contributes significantly to oncogenesis. Here, we identified novel functions of early viral proteins by performing genome-wide transcriptome and chromatin studies in primary human fibroblasts. Due to current limitations in infection and tumorigenesis models, we mimic these conditions by ectopically expressing sT, LT or LTtr, individually or in combination, at different time points.

In addition to its known function in cell cycle and inflammation modulation, we reveal a fundamentally new function of sT. We show that sT regulates the type I interferon (IFN) response downstream of the type I interferon receptor (IFNAR) by interfering with the interferon-stimulated gene factor 3 (ISGF3)-induced interferon-stimulated gene (ISG) response. Expression of sT leads to a reduction in the expression of interferon regulatory factor 9 (IRF9) which is a central component of the ISGF3 complex. We further show that this function of sT is conserved in BKPyV. We provide a first mechanistic understanding of which early viral proteins trigger and control the type I IFN response, which may influence MCPyV infection, persistence and, during MCC progression, regulation of the tumor microenvironment.

**Author Summary:** Merkel cell polyomavirus (MCPyV) is the only human polyomavirus that causes cancer in humans. As with all human polyomaviruses, the available infection models are limited. Thus, many processes such as the host response to infection and its regulation by the virus to establish infection and persistence are poorly understood. To better understand this interplay of viral MCPyV proteins, we performed genome-wide transcriptome and chromatin studies in primary human fibroblasts and simulated infection and tumorigenesis conditions by ectopically expressing the early viral proteins individually or in combination at different time points.

This allowed us to uncover a novel, previously undescribed function of polyomavirus sT, namely the reduction of the ISG response by affecting the ISGF3 complex, specifically by reducing IRF9 protein levels. This work sheds light on how early viral proteins influence the type I IFN response and how their interplay may affect MCPyV infection, persistence, and MCC progression.
