## supplementary Table S1 for "Merkel cell polyomavirus small tumor antigen contributes to immune evasion by interfering with type I interferon signaling"

### Sheet: Reads RNA-Seq
Condition	RNA-Seq
	Donor I		Donor II
untreated	14 M		20 M
	3 dpt	8 dpt	3 dpt	8 dpt
GFP control	28 M	32M	20 M	16 M
LT	17 M	19M	20 M	25 M
LTtr	26 M	32M	18 M	17 M
mCherry control	26 M	22M	21 M	21 M
sT	27 M	21M	21 M	22 M
sT+LT	9 M	-	7 M	-
	12 dpt		9 dpt
GFP+mCherry control	18 M		18 M
sT+LTtr	18 M		21 M

### Sheet: Reads ChIP-Seq
Histone modification	ChIP-Seq
	control 8/9/12 dpt		sT 8 dpt
	Donor I	Donor II	Donor I	Donor II
H3K4me3	14.4 M (12 dpt)	24.2 M (9 dpt)	7.9 M	16.9 M
H3K27me3	14.8 M (12 dpt)	31.8 M (9 dpt)	5.7 M	7.1 M
H3K9me3	41.8 M (8 dpt)	28.9 M (8 dpt)	31.4 M	34.6 M
H3K27ac	31 M (8 dpt)	35.9 M (8 dpt)	30.1 M	12.7 M
