## supplementary Table S8 for "Merkel cell polyomavirus small tumor antigen contributes to immune evasion by interfering with type I interferon signaling"

### Sheet: Tabelle1
Target	Sequence Fw (5'-3')	Sequence Rev (5'-3')	Reference
TAP1	ACGTCCACCCTGAGTGATTC	AGCTTTTCCCTAAACTTCTGGG	https://doi.org/10.4049/jimmunol.179.1.329
STING	GAGCAGGCCAAACTCTTCTG	TGCCCACAGTAACCTCTTCC	10.1128/JVI.01812-19
HPRT	TGACCTTGATTTATTTTGCATACC	CTCGAGCAAGACGTTCAGTC
TBP	CCCATGACTCCCATGACC	TTTACAACCAAGATTCACTGTGG
STAT1	CATTCACATGGGTGGAGCG	GGGTTCAACCGCATGGAAG
IRF9	ACCAGGATGCTGCCTTCTTC	CCTGGTGGCAGCAACTGATA	doi: 10.3390/v12080812
IRF7	CCACGCTATACCATCTACCTGG	GCTGCTATCCAGGGAAGACACA
OAS2	GAACACCATCTGTGACGTCCT	GTACCATCGGAGTTGCCTCT
ISG15	GGTGGACAAATGCGACGAAC	TCGAAGGTCAGCCAGAACAG
IFI6	CCATCTATCAGCAGGCTCCG	CACCCCACTGCAAGTGAAGA
B2M	GATAGTTAAGTGGGATCGAGAC	ACATGGAGACAGCACTCAAAGT
HLA-A	GCGGCTACTACAACCAGAGC	GATGTAATCCTTGCCGTCGT	https://doi.org/10.1002/1873-3468.12952
HLA-B	CTAGCAGTTGTGGTCATCGG	GAGGCGTGAAGAAATCCTGC
MCPyV sT	GTCTCGCCAGCATTGTAGTC	CCTCGTCAACACAGAGGAAG
MCPyV sT-co	TGGCAACCCTGTGATTATGA	CCAGGGGAACTTGGTAGACA
MCPyV LT	TGGTTGTTTTTGAGGATGTG	AAGGTTGTATCAGGCAAG
MCPyV LTtr (MCC350)	TATGTTTGATGAGGTTGACG	AGGTATATCGGGTCCTCTGGACTGGG
Taqman probes
MCPyV VP1	VIC-GTGGCGCTGAGTACGTCGTGGAGTC		https://doi.org/10.1002/9780471729259.mc14f02s38
GAPDH	6FAM-GATCTGGAGATGATCCCTTTGGCTG
